# Impact of *Starmerella bacillaris* and *Zygosaccharomyces bailii* on ethanol reduction and *Saccharomyces cerevisiae* metabolism during mixed wine fermentations

**DOI:** 10.1101/2021.11.11.467398

**Authors:** Angela Capece, Angela Pietrafesa, Gabriella Siesto, Rocchina Pietrafesa, Víctor Garrigós, Patrizia Romano, Emilia Matallana, Agustín Aranda

## Abstract

The bulk of grape juice fermentation is carried out by the yeast *Saccharomyces cerevisiae*, but non-*Saccharomyces* yeasts can modulate many sensorial aspects of the final products in ways not well understood. In this study, some of such non-conventional yeasts were screened as mixed starter cultures in a fermentation defined medium in both simultaneous and sequential inoculations. One strain of *Starmerella bacillaris* and another of *Zygosaccharomyces bailii* were chosen by their distinct phenotypic footprint and their ability to reduce ethanol levels at the end of fermentation, particularly during simultaneous vinification. *S. bacillaris* losses viability strongly at the end of mixed fermentation, while *Z. bailii* remains viable until the end of vinification. Interestingly, for most non-*Saccharomyces* yeasts, simultaneous inoculation helps for survival at the end of fermentation compared to sequential inoculation. *S. cerevisiae* viability was unchanged by the presence of the either yeast. Characterization of both strains indicates that *S. bacillaris* behavior is overall more different from *S. cerevisiae* than *Z. bailii. S. bacillaris* has a less strict glucose repression mechanism and molecular markers like catabolite repression kinase Snf1 is quite different in size. Besides, *S. cerevisiae* transcriptome changes to a bigger degree in the presence of *S. bacillaris* than when inoculated with *Z. bailii. S. bacillaris* induces the translation machinery and repress vesicular transport. Both non-*Saccharomyces* yeast induce *S. cerevisiae* glycolytic genes, and that may be related to ethanol lowering, but there are specific aspects of carbon-related mechanisms between strains: *Z. bailii* presence increases the stress-related polysaccharides trehalose and glycogen while *S. bacillaris* induces gluconeogenesis genes.
