## Supplementary Table S3 for "Impact of *Starmerella bacillaris* and *Zygosaccharomyces bailii* on ethanol reduction and *Saccharomyces cerevisiae* metabolism during mixed wine fermentations"

### Sheet: Supplementary Table S3
Supplementary Table S3:
GO analysis of Biological Process of the genes from the transcriptomic data of Supplementary Table S2 that were 2-fold up- and down-regulated.

### Sheet: Zb+Sc vs Sc up-regulated
Zb+Sc vs Sc up-regulated
Analysis Type:	PANTHER Overrepresentation Test (Released 20210224)
Annotation Version and Release Date:	GO Ontology database DOI: 10.5281/zenodo.5080993 Released 2021-07-02
Analyzed List:	upload_1 (Saccharomyces cerevisiae)
Reference List:	Saccharomyces cerevisiae (all genes in database)
Test Type:	FISHER
Correction:	FDR
GO biological process complete	Saccharomyces cerevisiae - REFLIST (6049)	upload_1 (290)	upload_1 (expected)	upload_1 (fold Enrichment)	upload_1 (raw P-value)	upload_1 (FDR)
de novo' NAD biosynthetic process (GO:0034627)	6	4	0.29	13.91	0.000724	0.045
'de novo' NAD biosynthetic process from tryptophan (GO:0034354)	6	4	0.29	13.91	0.000724	0.0445
ATP generation from ADP (GO:0006757)	26	13	1.25	10.43	8.19e-09	4.69e-06
glycolytic process (GO:0006096)	26	13	1.25	10.43	8.19e-09	4.22e-06
ADP metabolic process (GO:0046031)	28	13	1.34	9.68	1.64e-08	7.03e-06
nucleoside diphosphate phosphorylation (GO:0006165)	28	13	1.34	9.68	1.64e-08	6.49e-06
trehalose metabolic process (GO:0005991)	11	5	0.53	9.48	0.000557	0.0369
purine ribonucleoside diphosphate metabolic process (GO:0009179)	29	13	1.39	9.35	2.27e-08	8.37e-06
nucleotide phosphorylation (GO:0046939)	29	13	1.39	9.35	2.27e-08	7.81e-06
purine nucleoside diphosphate metabolic process (GO:0009135)	29	13	1.39	9.35	2.27e-08	7.33e-06
ribonucleoside diphosphate metabolic process (GO:0009185)	31	13	1.49	8.75	4.25e-08	1.29e-05
benzene-containing compound metabolic process (GO:0042537)	12	5	0.58	8.69	0.00076	0.0446
pyruvate metabolic process (GO:0006090)	38	15	1.82	8.23	7.28e-09	4.7e-06
glucose 6-phosphate metabolic process (GO:0051156)	21	8	1.01	7.95	3.22e-05	0.00416
nucleoside diphosphate metabolic process (GO:0009132)	35	13	1.68	7.75	1.34e-07	3.64e-05
alditol metabolic process (GO:0019400)	19	7	0.91	7.68	0.000121	0.0108
cellular carbohydrate catabolic process (GO:0044275)	27	9	1.29	6.95	2.45e-05	0.00324
carbohydrate catabolic process (GO:0016052)	82	26	3.93	6.61	1.15e-12	2.97e-09
cortical actin cytoskeleton organization (GO:0030866)	38	12	1.82	6.59	1.7e-06	0.000338
oligosaccharide metabolic process (GO:0009311)	29	9	1.39	6.47	3.91e-05	0.00492
disaccharide metabolic process (GO:0005984)	26	8	1.25	6.42	0.000112	0.0105
cortical cytoskeleton organization (GO:0030865)	42	12	2.01	5.96	4.08e-06	0.000726
glycogen metabolic process (GO:0005977)	26	7	1.25	5.62	0.000597	0.0385
energy reserve metabolic process (GO:0006112)	28	7	1.34	5.21	0.000868	0.0487
glucose metabolic process (GO:0006006)	33	8	1.58	5.06	0.000444	0.0302
polyol metabolic process (GO:0019751)	44	10	2.11	4.74	0.000137	0.0116
carbohydrate biosynthetic process (GO:0016051)	62	14	2.97	4.71	6.81e-06	0.00106
dicarboxylic acid metabolic process (GO:0043648)	49	11	2.35	4.68	7e-05	0.00753
carbohydrate metabolic process (GO:0005975)	234	49	11.22	4.37	1.13e-16	5.82e-13
cellular carbohydrate metabolic process (GO:0044262)	138	28	6.62	4.23	1.24e-09	2.13e-06
response to heat (GO:0009408)	66	13	3.16	4.11	5.1e-05	0.00612
hexose metabolic process (GO:0019318)	51	10	2.45	4.09	0.000389	0.0271
cellular carbohydrate biosynthetic process (GO:0034637)	46	9	2.21	4.08	0.00077	0.0446
response to temperature stimulus (GO:0009266)	69	13	3.31	3.93	7.61e-05	0.00786
monosaccharide metabolic process (GO:0005996)	61	11	2.92	3.76	0.000379	0.0268
ATP metabolic process (GO:0046034)	95	17	4.55	3.73	1.1e-05	0.00167
fungal-type cell wall organization (GO:0031505)	180	31	8.63	3.59	5.11e-09	3.77e-06
sexual sporulation resulting in formation of a cellular spore (GO:0043935)	112	19	5.37	3.54	6.59e-06	0.0011
sexual sporulation (GO:0034293)	112	19	5.37	3.54	6.59e-06	0.00106
generation of precursor metabolites and energy (GO:0006091)	197	33	9.44	3.49	2.92e-09	2.51e-06
ascospore formation (GO:0030437)	110	18	5.27	3.41	1.79e-05	0.00257
cell development (GO:0048468)	110	18	5.27	3.41	1.79e-05	0.0025
monocarboxylic acid metabolic process (GO:0032787)	154	25	7.38	3.39	4.6e-07	0.000108
cell wall organization (GO:0071555)	229	36	10.98	3.28	2.42e-09	3.12e-06
external encapsulating structure organization (GO:0045229)	229	36	10.98	3.28	2.42e-09	2.49e-06
purine ribonucleotide metabolic process (GO:0009150)	102	16	4.89	3.27	8.25e-05	0.00818
carboxylic acid catabolic process (GO:0046395)	91	14	4.36	3.21	0.000274	0.0208
organic acid catabolic process (GO:0016054)	92	14	4.41	3.17	0.000303	0.0223
developmental process involved in reproduction (GO:0003006)	145	22	6.95	3.16	6.18e-06	0.00106
alcohol metabolic process (GO:0006066)	102	15	4.89	3.07	0.000259	0.0199
fungal-type cell wall organization or biogenesis (GO:0071852)	214	31	10.26	3.02	1.8e-07	4.64e-05
purine nucleotide metabolic process (GO:0006163)	111	16	5.32	3.01	0.000199	0.0161
actin cytoskeleton organization (GO:0030036)	118	17	5.66	3.01	0.000127	0.0111
actin filament-based process (GO:0030029)	122	17	5.85	2.91	0.000182	0.0149
reproductive process in single-celled organism (GO:0022413)	139	19	6.66	2.85	9.62e-05	0.00919
ribose phosphate metabolic process (GO:0019693)	125	17	5.99	2.84	0.000237	0.0188
ribonucleotide metabolic process (GO:0009259)	118	16	5.66	2.83	0.000371	0.0266
small molecule catabolic process (GO:0044282)	149	20	7.14	2.8	7.91e-05	0.008
purine-containing compound metabolic process (GO:0072521)	127	17	6.09	2.79	0.00028	0.021
nucleoside phosphate metabolic process (GO:0006753)	184	24	8.82	2.72	2.32e-05	0.00315
cell wall organization or biogenesis (GO:0071554)	284	37	13.62	2.72	1.25e-07	3.6e-05
multi-organism reproductive process (GO:0044703)	169	22	8.1	2.72	5.26e-05	0.00617
sexual reproduction (GO:0019953)	169	22	8.1	2.72	5.26e-05	0.00603
multi-organism process (GO:0051704)	170	22	8.15	2.7	5.7e-05	0.00626
nucleotide metabolic process (GO:0009117)	176	22	8.44	2.61	9.09e-05	0.00885
nucleobase-containing small molecule metabolic process (GO:0055086)	214	26	10.26	2.53	4.27e-05	0.00524
reproduction of a single-celled organism (GO:0032505)	190	23	9.11	2.52	0.000137	0.0118
sporulation resulting in formation of a cellular spore (GO:0030435)	161	19	7.72	2.46	0.000722	0.0454
sporulation (GO:0043934)	162	19	7.77	2.45	0.000751	0.0456
anatomical structure formation involved in morphogenesis (GO:0048646)	163	19	7.81	2.43	0.000783	0.0449
response to abiotic stimulus (GO:0009628)	164	19	7.86	2.42	0.000817	0.0463
alpha-amino acid metabolic process (GO:1901605)	166	19	7.96	2.39	0.000895	0.0497
carboxylic acid metabolic process (GO:0019752)	391	44	18.75	2.35	5.23e-07	0.000117
cell differentiation (GO:0030154)	188	21	9.01	2.33	0.000577	0.0377
small molecule biosynthetic process (GO:0044283)	310	34	14.86	2.29	1.51e-05	0.00223
oxoacid metabolic process (GO:0043436)	409	44	19.61	2.24	1.71e-06	0.000327
organic acid metabolic process (GO:0006082)	412	44	19.75	2.23	1.84e-06	0.000339
small molecule metabolic process (GO:0044281)	710	70	34.04	2.06	1.24e-08	5.8e-06
organophosphate metabolic process (GO:0019637)	372	36	17.83	2.02	0.000114	0.0105
organic substance catabolic process (GO:1901575)	711	57	34.09	1.67	0.000146	0.0122
catabolic process (GO:0009056)	884	65	42.38	1.53	0.000522	0.035

### Sheet: Sb+Sc vs Sc up-regulated
Sb+Sc vs Sc up-regulated
Analysis Type:	PANTHER Overrepresentation Test (Released 20210224)
Annotation Version and Release Date:	GO Ontology database DOI: 10.5281/zenodo.5080993 Released 2021-07-02
Analyzed List:	upload_1 (Saccharomyces cerevisiae)
Reference List:	Saccharomyces cerevisiae (all genes in database)
Test Type:	FISHER
Correction:	FDR
GO biological process complete	Saccharomyces cerevisiae - REFLIST (6049)	upload_1 (737)	upload_1 (expected)	upload_1 (fold Enrichment)	upload_1 (raw P-value)	upload_1 (FDR)
gluconeogenesis (GO:0006094)	14	13	1.71	7.62	1.24e-06	0.000149
hexose biosynthetic process (GO:0019319)	14	13	1.71	7.62	1.24e-06	0.000145
monosaccharide biosynthetic process (GO:0046364)	16	13	1.95	6.67	3.41e-06	0.000345
rRNA export from nucleus (GO:0006407)	18	14	2.19	6.38	2.04e-06	0.000219
rRNA transport (GO:0051029)	18	14	2.19	6.38	2.04e-06	0.000215
cytoplasmic translation (GO:0002181)	171	112	20.83	5.38	2.59e-38	1.34e-34
ATP generation from ADP (GO:0006757)	26	17	3.17	5.37	9.34e-07	0.000124
glycolytic process (GO:0006096)	26	17	3.17	5.37	9.34e-07	0.00012
ADP metabolic process (GO:0046031)	28	18	3.41	5.28	5.35e-07	8.11e-05
pyruvate metabolic process (GO:0006090)	38	24	4.63	5.18	8.73e-09	1.88e-06
purine ribonucleoside diphosphate metabolic process (GO:0009179)	29	18	3.53	5.09	7.8e-07	0.000115
purine nucleoside diphosphate metabolic process (GO:0009135)	29	18	3.53	5.09	7.8e-07	0.000112
nucleoside diphosphate phosphorylation (GO:0006165)	28	17	3.41	4.98	1.98e-06	0.000218
nucleotide phosphorylation (GO:0046939)	29	17	3.53	4.81	2.83e-06	0.000292
ribonucleoside diphosphate metabolic process (GO:0009185)	31	18	3.78	4.77	1.6e-06	0.000179
glucose metabolic process (GO:0006006)	33	19	4.02	4.73	9.02e-07	0.000122
nucleoside diphosphate metabolic process (GO:0009132)	35	18	4.26	4.22	5.87e-06	0.00056
ribosomal small subunit assembly (GO:0000028)	26	12	3.17	3.79	0.00046	0.0237
ncRNA export from nucleus (GO:0097064)	37	16	4.51	3.55	9.87e-05	0.00614
hexose metabolic process (GO:0019318)	51	22	6.21	3.54	5.26e-06	0.000522
dicarboxylic acid metabolic process (GO:0043648)	49	20	5.97	3.35	2.66e-05	0.00202
ribosome assembly (GO:0042255)	76	30	9.26	3.24	4.78e-07	7.48e-05
ribosomal large subunit assembly (GO:0000027)	39	15	4.75	3.16	0.000446	0.0232
translation (GO:0006412)	366	137	44.59	3.07	6.8e-27	1.17e-23
peptide biosynthetic process (GO:0043043)	370	138	45.08	3.06	9.43e-27	9.73e-24
carbohydrate biosynthetic process (GO:0016051)	62	23	7.55	3.04	2.32e-05	0.00182
amide biosynthetic process (GO:0043604)	412	152	50.2	3.03	2.3e-29	5.94e-26
monosaccharide metabolic process (GO:0005996)	61	22	7.43	2.96	4.93e-05	0.00344
ATP metabolic process (GO:0046034)	95	34	11.57	2.94	8.44e-07	0.000118
carbohydrate catabolic process (GO:0016052)	82	29	9.99	2.9	6.99e-06	0.000655
peptide metabolic process (GO:0006518)	405	139	49.34	2.82	2.89e-24	2.13e-21
monocarboxylic acid metabolic process (GO:0032787)	154	52	18.76	2.77	3.55e-09	7.96e-07
cellular amide metabolic process (GO:0043603)	477	159	58.12	2.74	8.89e-27	1.15e-23
rRNA-containing ribonucleoprotein complex export from nucleus (GO:0071428)	67	22	8.16	2.7	0.000186	0.0103
ribosomal large subunit biogenesis (GO:0042273)	128	42	15.6	2.69	2.32e-07	3.99e-05
sulfur compound biosynthetic process (GO:0044272)	76	24	9.26	2.59	0.000137	0.00784
purine nucleotide metabolic process (GO:0006163)	111	34	13.52	2.51	1.01e-05	0.00091
purine ribonucleotide metabolic process (GO:0009150)	102	31	12.43	2.49	2.91e-05	0.00217
ribonucleotide metabolic process (GO:0009259)	118	35	14.38	2.43	1.58e-05	0.00134
ribose phosphate metabolic process (GO:0019693)	125	36	15.23	2.36	1.72e-05	0.00143
generation of precursor metabolites and energy (GO:0006091)	197	56	24	2.33	1.38e-07	2.55e-05
small molecule biosynthetic process (GO:0044283)	310	87	37.77	2.3	3.93e-11	1.27e-08
purine-containing compound metabolic process (GO:0072521)	127	35	15.47	2.26	5.43e-05	0.00369
maturation of SSU-rRNA (GO:0030490)	117	32	14.26	2.24	0.000142	0.00804
cellular amino acid biosynthetic process (GO:0008652)	126	34	15.35	2.21	9.29e-05	0.00584
maturation of SSU-rRNA from tricistronic rRNA transcript (SSU-rRNA, 5.8S rRNA, LSU-rRNA) (GO:0000462)	104	28	12.67	2.21	0.000538	0.0272
mitochondrial transport (GO:0006839)	108	29	13.16	2.2	0.000402	0.0216
nucleotide metabolic process (GO:0009117)	176	47	21.44	2.19	5.35e-06	0.000521
ribosomal small subunit biogenesis (GO:0042274)	141	37	17.18	2.15	7.65e-05	0.00493
alpha-amino acid biosynthetic process (GO:1901607)	107	28	13.04	2.15	0.000654	0.0324
carboxylic acid metabolic process (GO:0019752)	391	102	47.64	2.14	2.91e-11	1e-08
carbohydrate metabolic process (GO:0005975)	234	61	28.51	2.14	4.31e-07	6.95e-05
organonitrogen compound biosynthetic process (GO:1901566)	868	224	105.76	2.12	4.29e-25	3.69e-22
carboxylic acid biosynthetic process (GO:0046394)	187	48	22.78	2.11	1.42e-05	0.00124
nucleoside phosphate metabolic process (GO:0006753)	184	47	22.42	2.1	1.99e-05	0.00161
organic acid biosynthetic process (GO:0016053)	188	48	22.91	2.1	1.49e-05	0.00128
oxoacid metabolic process (GO:0043436)	409	104	49.83	2.09	6.85e-11	2.08e-08
organic acid metabolic process (GO:0006082)	412	104	50.2	2.07	8.59e-11	2.46e-08
fungal-type cell wall organization (GO:0031505)	180	44	21.93	2.01	7.14e-05	0.00472
ribosome biogenesis (GO:0042254)	394	96	48	2	2.67e-09	6.55e-07
nucleobase-containing small molecule metabolic process (GO:0055086)	214	51	26.07	1.96	4.48e-05	0.00316
cell wall organization (GO:0071555)	229	52	27.9	1.86	0.000113	0.00669
external encapsulating structure organization (GO:0045229)	229	52	27.9	1.86	0.000113	0.00661
cellular nitrogen compound biosynthetic process (GO:0044271)	928	210	113.07	1.86	2.65e-17	1.37e-14
rRNA processing (GO:0006364)	285	64	34.72	1.84	1.86e-05	0.00152
small molecule metabolic process (GO:0044281)	710	159	86.51	1.84	2.12e-12	8.42e-10
rRNA metabolic process (GO:0016072)	306	67	37.28	1.8	2.33e-05	0.00179
ribonucleoprotein complex biogenesis (GO:0022613)	476	103	58	1.78	1.83e-07	3.26e-05
fungal-type cell wall organization or biogenesis (GO:0071852)	214	46	26.07	1.76	0.000723	0.0355
organic substance biosynthetic process (GO:1901576)	1505	297	183.37	1.62	7.86e-18	4.5e-15
biosynthetic process (GO:0009058)	1526	300	185.93	1.61	7.38e-18	4.76e-15
ncRNA processing (GO:0034470)	407	80	49.59	1.61	0.000106	0.00644
carbohydrate derivative metabolic process (GO:1901135)	334	65	40.69	1.6	0.000637	0.0319
cellular biosynthetic process (GO:0044249)	1466	282	178.61	1.58	2.55e-15	1.2e-12
cellular macromolecule biosynthetic process (GO:0034645)	954	180	116.23	1.55	1.36e-08	2.81e-06
macromolecule biosynthetic process (GO:0009059)	971	182	118.31	1.54	1.7e-08	3.38e-06
transmembrane transport (GO:0055085)	459	86	55.92	1.54	0.000238	0.0131
ncRNA metabolic process (GO:0034660)	470	86	57.26	1.5	0.000473	0.0242
gene expression (GO:0010467)	1203	219	146.57	1.49	2.39e-09	6.16e-07
organonitrogen compound metabolic process (GO:1901564)	1903	332	231.86	1.43	3.98e-13	1.71e-10
cellular protein metabolic process (GO:0044267)	1263	208	153.88	1.35	1.01e-05	0.000898
cellular component biogenesis (GO:0044085)	1154	186	140.6	1.32	0.000106	0.00638
protein metabolic process (GO:0019538)	1397	222	170.21	1.3	3.68e-05	0.00271
cellular nitrogen compound metabolic process (GO:0034641)	1880	295	229.06	1.29	1.45e-06	0.000166
organic substance metabolic process (GO:0071704)	3255	481	396.58	1.21	2.88e-09	6.75e-07
primary metabolic process (GO:0044238)	3066	452	373.56	1.21	4.33e-08	8.27e-06
metabolic process (GO:0008152)	3454	505	420.83	1.2	2.05e-09	5.58e-07
cellular metabolic process (GO:0044237)	3296	475	401.58	1.18	2.54e-07	4.23e-05
nitrogen compound metabolic process (GO:0006807)	2851	405	347.36	1.17	6.67e-05	0.00447
cellular process (GO:0009987)	5044	681	614.55	1.11	8.85e-12	3.26e-09

### Sheet: Sb+Sc vs Sc down-regulated
Sb+Sc vs Sc down-regulated
Analysis Type:	PANTHER Overrepresentation Test (Released 20210224)
Annotation Version and Release Date:	GO Ontology database DOI: 10.5281/zenodo.5080993 Released 2021-07-02
Analyzed List:	upload_1 (Saccharomyces cerevisiae)
Reference List:	Saccharomyces cerevisiae (all genes in database)
Test Type:	FISHER
Correction:	FDR
GO biological process complete	Saccharomyces cerevisiae - REFLIST (6049)	upload_1 (588)	upload_1 (expected)	upload_1 (fold Enrichment)	upload_1 (raw P-value)	upload_1 (FDR)
cytoplasm to vacuole transport by the Cvt pathway (GO:0032258)	50	20	4.86	4.11	1.51e-06	0.0013
protein targeting to vacuole (GO:0006623)	102	29	9.92	2.92	2.58e-06	0.00148
endoplasmic reticulum to Golgi vesicle-mediated transport (GO:0006888)	93	25	9.04	2.77	4.41e-05	0.00948
Golgi vesicle transport (GO:0048193)	202	52	19.64	2.65	5.57e-09	2.88e-05
establishment of protein localization to vacuole (GO:0072666)	124	30	12.05	2.49	3.45e-05	0.00847
vacuolar transport (GO:0007034)	185	43	17.98	2.39	1.28e-06	0.00132
protein localization to vacuole (GO:0072665)	134	30	13.03	2.3	0.000119	0.0236
protein targeting (GO:0006605)	248	48	24.11	1.99	3.45e-05	0.0081
vesicle-mediated transport (GO:0016192)	430	76	41.8	1.82	2.75e-06	0.00142
intracellular protein transport (GO:0006886)	431	74	41.9	1.77	9.05e-06	0.00311
establishment of protein localization to organelle (GO:0072594)	341	58	33.15	1.75	0.00012	0.0229
protein localization to organelle (GO:0033365)	434	73	42.19	1.73	2.01e-05	0.00577
protein transport (GO:0015031)	616	102	59.88	1.7	6.39e-07	0.0011
establishment of protein localization (GO:0045184)	634	104	61.63	1.69	6.21e-07	0.0016
intracellular transport (GO:0046907)	700	112	68.04	1.65	6.41e-07	0.000827
establishment of localization in cell (GO:0051649)	737	114	71.64	1.59	2.14e-06	0.00138
cellular macromolecule localization (GO:0070727)	656	100	63.77	1.57	2.24e-05	0.00608
cellular protein localization (GO:0034613)	627	95	60.95	1.56	4e-05	0.00897
protein localization (GO:0008104)	783	118	76.11	1.55	4.98e-06	0.00184
macromolecule localization (GO:0033036)	931	136	90.5	1.5	3.07e-06	0.00144
nitrogen compound transport (GO:0071705)	830	119	80.68	1.47	3.39e-05	0.00875
organic substance transport (GO:0071702)	922	131	89.62	1.46	1.93e-05	0.00584
cellular localization (GO:0051641)	982	139	95.46	1.46	1.1e-05	0.00353
transport (GO:0006810)	1332	182	129.48	1.41	2e-06	0.00147
establishment of localization (GO:0051234)	1374	185	133.56	1.39	3.36e-06	0.00144
localization (GO:0051179)	1545	203	150.18	1.35	4.76e-06	0.00189

### Sheet: Zb+Sc vs Sb+Sc up-regulated
Zb+Sc vs Sb+Sc up-regulated
Analysis Type:	PANTHER Overrepresentation Test (Released 20210224)
Annotation Version and Release Date:	GO Ontology database DOI: 10.5281/zenodo.5080993 Released 2021-07-02
Analyzed List:	upload_1 (Saccharomyces cerevisiae)
Reference List:	Saccharomyces cerevisiae (all genes in database)
Test Type:	FISHER
Correction:	FDR
GO biological process complete	Saccharomyces cerevisiae - REFLIST (6049)	upload_1 (406)	upload_1 (expected)	upload_1 (fold Enrichment)	upload_1 (raw P-value)	upload_1 (FDR)
late nucleophagy (GO:0044805)	17	8	1.14	7.01	9.56e-05	0.0133
homoserine metabolic process (GO:0009092)	15	7	1.01	6.95	0.000276	0.0285
iron ion transmembrane transport (GO:0034755)	15	7	1.01	6.95	0.000276	0.0279
copper ion transport (GO:0006825)	16	7	1.07	6.52	0.000375	0.0328
cysteine metabolic process (GO:0006534)	16	7	1.07	6.52	0.000375	0.0323
sulfur compound transport (GO:0072348)	26	9	1.75	5.16	0.000229	0.0246
iron ion transport (GO:0006826)	39	12	2.62	4.58	5.47e-05	0.00911
methionine biosynthetic process (GO:0009086)	34	10	2.28	4.38	0.000311	0.0303
sulfur amino acid biosynthetic process (GO:0000097)	38	11	2.55	4.31	0.000176	0.0202
cellular iron ion homeostasis (GO:0006879)	53	15	3.56	4.22	1.5e-05	0.00483
iron ion homeostasis (GO:0055072)	61	17	4.09	4.15	4.81e-06	0.00207
methionine metabolic process (GO:0006555)	37	10	2.48	4.03	0.000547	0.0463
serine family amino acid metabolic process (GO:0009069)	37	10	2.48	4.03	0.000547	0.0456
sulfur amino acid metabolic process (GO:0000096)	45	12	3.02	3.97	0.000173	0.0203
mitochondrion disassembly (GO:0061726)	42	11	2.82	3.9	0.000366	0.0337
autophagy of mitochondrion (GO:0000422)	42	11	2.82	3.9	0.000366	0.0331
transition metal ion transport (GO:0000041)	63	16	4.23	3.78	2.45e-05	0.00602
organelle disassembly (GO:1903008)	69	15	4.63	3.24	0.000197	0.0221
transition metal ion homeostasis (GO:0055076)	93	20	6.24	3.2	2.01e-05	0.00547
cellular transition metal ion homeostasis (GO:0046916)	84	18	5.64	3.19	5.44e-05	0.00936
cellular metal ion homeostasis (GO:0006875)	115	21	7.72	2.72	0.000102	0.0139
metal ion homeostasis (GO:0055065)	126	23	8.46	2.72	4.83e-05	0.0089
inorganic ion homeostasis (GO:0098771)	158	27	10.6	2.55	3.52e-05	0.00727
sulfur compound metabolic process (GO:0006790)	139	23	9.33	2.47	0.000203	0.0223
cation homeostasis (GO:0055080)	164	27	11.01	2.45	5.7e-05	0.00919
cellular cation homeostasis (GO:0030003)	152	25	10.2	2.45	0.000111	0.0147
cellular ion homeostasis (GO:0006873)	165	27	11.07	2.44	6.2e-05	0.00969
ion homeostasis (GO:0050801)	179	29	12.01	2.41	5.35e-05	0.00951
chemical homeostasis (GO:0048878)	227	36	15.24	2.36	6.87e-06	0.00253
cellular chemical homeostasis (GO:0055082)	188	29	12.62	2.3	9.04e-05	0.013
homeostatic process (GO:0042592)	261	39	17.52	2.23	1.29e-05	0.00445
cellular homeostasis (GO:0019725)	223	32	14.97	2.14	0.000169	0.0203
transport (GO:0006810)	1332	133	89.4	1.49	1.59e-06	0.00137
establishment of localization (GO:0051234)	1374	135	92.22	1.46	2.81e-06	0.00145
catabolic process (GO:0009056)	884	86	59.33	1.45	0.000556	0.0455
localization (GO:0051179)	1545	144	103.7	1.39	1.93e-05	0.00553

### Sheet: Zb+Sc vs Sb+Sc down-regulated
Zb+Sc vs Sb+Sc down-regulated
Analysis Type:	PANTHER Overrepresentation Test (Released 20210224)
Annotation Version and Release Date:	GO Ontology database DOI: 10.5281/zenodo.5080993 Released 2021-07-02
Analyzed List:	upload_1 (Saccharomyces cerevisiae)
Reference List:	Saccharomyces cerevisiae (all genes in database)
Test Type:	FISHER
Correction:	FDR
GO biological process complete	Saccharomyces cerevisiae - REFLIST (6049)	upload_1 (419)	upload_1 (expected)	upload_1 (fold Enrichment)	upload_1 (raw P-value)	upload_1 (FDR)
rRNA export from nucleus (GO:0006407)	18	12	1.25	9.62	1.39e-07	1.56e-05
rRNA transport (GO:0051029)	18	12	1.25	9.62	1.39e-07	1.52e-05
cytoplasmic translation (GO:0002181)	171	102	11.84	8.61	3.38e-54	1.74e-50
ribosomal small subunit assembly (GO:0000028)	26	14	1.8	7.77	9.05e-08	1.09e-05
ribosomal large subunit assembly (GO:0000027)	39	16	2.7	5.92	2.06e-07	2.22e-05
ribosome assembly (GO:0042255)	76	31	5.26	5.89	3.96e-13	7.05e-11
maturation of SSU-rRNA from tricistronic rRNA transcript (SSU-rRNA, 5.8S rRNA, LSU-rRNA) (GO:0000462)	104	38	7.2	5.27	1.35e-14	2.57e-12
maturation of SSU-rRNA (GO:0030490)	117	41	8.1	5.06	3.68e-15	7.91e-13
endonucleolytic cleavage of tricistronic rRNA transcript (SSU-rRNA, 5.8S rRNA, LSU-rRNA) (GO:0000479)	58	20	4.02	4.98	6.44e-08	8.3e-06
endonucleolytic cleavage involved in rRNA processing (GO:0000478)	58	20	4.02	4.98	6.44e-08	8.1e-06
endonucleolytic cleavage in ITS1 to separate SSU-rRNA from 5.8S rRNA and LSU-rRNA from tricistronic rRNA transcript (SSU-rRNA, 5.8S rRNA, LSU-rRNA) (GO:0000447)	44	15	3.05	4.92	3.29e-06	0.000274
translation (GO:0006412)	366	124	25.35	4.89	3.79e-45	6.52e-42
peptide biosynthetic process (GO:0043043)	370	124	25.63	4.84	9.91e-45	1.28e-41
ribosomal small subunit biogenesis (GO:0042274)	141	47	9.77	4.81	1.51e-16	3.7e-14
ribosomal large subunit biogenesis (GO:0042273)	128	42	8.87	4.74	1.09e-14	2.16e-12
ncRNA export from nucleus (GO:0097064)	37	12	2.56	4.68	4.78e-05	0.003
maturation of LSU-rRNA (GO:0000470)	65	21	4.5	4.66	7.55e-08	9.28e-06
amide biosynthetic process (GO:0043604)	412	131	28.54	4.59	2.08e-45	5.36e-42
peptide metabolic process (GO:0006518)	405	126	28.05	4.49	1.23e-42	1.27e-39
rRNA-containing ribonucleoprotein complex export from nucleus (GO:0071428)	67	20	4.64	4.31	4.48e-07	4.53e-05
cellular amide metabolic process (GO:0043603)	477	135	33.04	4.09	4.03e-42	3.47e-39
maturation of LSU-rRNA from tricistronic rRNA transcript (SSU-rRNA, 5.8S rRNA, LSU-rRNA) (GO:0000463)	53	15	3.67	4.09	2.13e-05	0.00151
endonucleolytic cleavage in 5'-ETS of tricistronic rRNA transcript (SSU-rRNA, 5.8S rRNA, LSU-rRNA) (GO:0000480)	33	9	2.29	3.94	0.00121	0.0502
ribosome biogenesis (GO:0042254)	394	106	27.29	3.88	1.15e-30	7.43e-28
cleavage involved in rRNA processing (GO:0000469)	83	22	5.75	3.83	6.63e-07	6.57e-05
maturation of 5.8S rRNA from tricistronic rRNA transcript (SSU-rRNA, 5.8S rRNA, LSU-rRNA) (GO:0000466)	91	24	6.3	3.81	2.21e-07	2.32e-05
maturation of 5.8S rRNA (GO:0000460)	91	24	6.3	3.81	2.21e-07	2.28e-05
rRNA processing (GO:0006364)	285	75	19.74	3.8	6.39e-21	2.06e-18
rRNA metabolic process (GO:0016072)	306	79	21.2	3.73	1.31e-21	4.51e-19
electron transport chain (GO:0022900)	53	12	3.67	3.27	0.00081	0.0363
ribonucleoprotein complex biogenesis (GO:0022613)	476	107	32.97	3.25	2.47e-25	1.16e-22
ncRNA processing (GO:0034470)	407	83	28.19	2.94	3.54e-17	9.12e-15
ribonucleoprotein complex assembly (GO:0022618)	165	32	11.43	2.8	9.64e-07	9.21e-05
organonitrogen compound biosynthetic process (GO:1901566)	868	168	60.12	2.79	6.93e-35	5.1e-32
ribonucleoprotein complex export from nucleus (GO:0071426)	125	24	8.66	2.77	2.62e-05	0.0018
ribonucleoprotein complex subunit organization (GO:0071826)	172	33	11.91	2.77	8.01e-07	7.8e-05
ribonucleoprotein complex localization (GO:0071166)	126	24	8.73	2.75	2.93e-05	0.00194
ATP metabolic process (GO:0046034)	95	18	6.58	2.74	0.000307	0.0152
organelle assembly (GO:0070925)	170	32	11.78	2.72	2.77e-06	0.000234
ncRNA metabolic process (GO:0034660)	470	88	32.56	2.7	3.49e-16	8.18e-14
nuclear export (GO:0051168)	130	24	9	2.67	7.48e-05	0.00449
cellular nitrogen compound biosynthetic process (GO:0044271)	928	163	64.28	2.54	4.37e-29	2.5e-26
cellular respiration (GO:0045333)	105	18	7.27	2.47	0.00112	0.0473
RNA phosphodiester bond hydrolysis, endonucleolytic (GO:0090502)	138	22	9.56	2.3	0.000827	0.0368
nuclear transport (GO:0051169)	173	27	11.98	2.25	0.000215	0.0115
nucleocytoplasmic transport (GO:0006913)	173	27	11.98	2.25	0.000215	0.0114
monocarboxylic acid metabolic process (GO:0032787)	154	24	10.67	2.25	0.000526	0.0251
protein-containing complex localization (GO:0031503)	161	25	11.15	2.24	0.000407	0.0196
gene expression (GO:0010467)	1203	185	83.33	2.22	3.69e-27	1.9e-24
generation of precursor metabolites and energy (GO:0006091)	197	30	13.65	2.2	0.000157	0.00871
cellular macromolecule biosynthetic process (GO:0034645)	954	144	66.08	2.18	3.01e-19	9.15e-17
macromolecule biosynthetic process (GO:0009059)	971	144	67.26	2.14	1.68e-18	4.82e-16
RNA processing (GO:0006396)	581	86	40.24	2.14	1.21e-10	1.73e-08
small molecule biosynthetic process (GO:0044283)	310	43	21.47	2	4.78e-05	0.00297
organic substance biosynthetic process (GO:1901576)	1505	205	104.25	1.97	2.07e-24	8.21e-22
biosynthetic process (GO:0009058)	1526	207	105.7	1.96	1.69e-24	7.26e-22
cellular biosynthetic process (GO:0044249)	1466	197	101.55	1.94	2.06e-22	7.58e-20
cellular component biogenesis (GO:0044085)	1154	140	79.93	1.75	2.98e-11	4.65e-09
cellular protein metabolic process (GO:0044267)	1263	153	87.49	1.75	1.75e-12	2.82e-10
cellular protein-containing complex assembly (GO:0034622)	476	56	32.97	1.7	0.000211	0.0115
carboxylic acid metabolic process (GO:0019752)	391	46	27.08	1.7	0.000829	0.0366
oxoacid metabolic process (GO:0043436)	409	48	28.33	1.69	0.000726	0.0331
organic acid metabolic process (GO:0006082)	412	48	28.54	1.68	0.000772	0.0349
cellular nitrogen compound metabolic process (GO:0034641)	1880	219	130.22	1.68	5.08e-18	1.38e-15
protein-containing complex assembly (GO:0065003)	490	57	33.94	1.68	0.000252	0.0129
protein metabolic process (GO:0019538)	1397	160	96.77	1.65	3.41e-11	5.17e-09
organonitrogen compound metabolic process (GO:1901564)	1903	212	131.82	1.61	6.51e-15	1.34e-12
small molecule metabolic process (GO:0044281)	710	78	49.18	1.59	7.64e-05	0.00453
RNA metabolic process (GO:0016070)	961	102	66.57	1.53	1.61e-05	0.00118
organic cyclic compound metabolic process (GO:1901360)	1641	156	113.67	1.37	1.34e-05	0.000999
cellular macromolecule metabolic process (GO:0044260)	1976	187	136.87	1.37	9.89e-07	8.95e-05
primary metabolic process (GO:0044238)	3066	287	212.37	1.35	9.84e-13	1.64e-10
nitrogen compound metabolic process (GO:0006807)	2851	266	197.48	1.35	1.01e-10	1.48e-08
cellular metabolic process (GO:0044237)	3296	306	228.31	1.34	4.6e-14	8.48e-12
metabolic process (GO:0008152)	3454	320	239.25	1.34	1.57e-15	3.51e-13
organic substance metabolic process (GO:0071704)	3255	300	225.47	1.33	7.4e-13	1.27e-10
heterocycle metabolic process (GO:0046483)	1587	146	109.93	1.33	0.000201	0.011
macromolecule metabolic process (GO:0043170)	2442	221	169.15	1.31	9.78e-07	9.01e-05
cellular aromatic compound metabolic process (GO:0006725)	1577	142	109.24	1.3	0.000593	0.0281
cellular process (GO:0009987)	5044	394	349.39	1.13	2.12e-10	2.96e-08
